# Ubiquitination-mediated Golgi-to-endosome sorting determines the toxin-antidote duality of *wtf* meiotic drivers

**DOI:** 10.1101/2023.07.15.549172

**Authors:** Jin-Xin Zheng, Tong-Yang Du, Guang-Can Shao, Zhu-Hui Ma, Zhao-Di Jiang, Wen Hu, Fang Suo, Wanzhong He, Meng-Qiu Dong, Li-Lin Du

## Abstract

Killer meiotic drivers (KMDs) skew allele transmission in their favor by killing meiotic progeny not inheriting the driver allele. Despite their widespread presence in eukaryotes, the molecular mechanisms behind their selfish behavior are poorly understood. Here we investigate how the toxin and antidote products of a fission yeast *wtf*-family KMD gene can act antagonistically. Both the toxin and the antidote are multi-transmembrane proteins, differing only in their N-terminal cytosolic tails. We find that the antidote employs N-terminal PY motifs (Leu/Pro-Pro-X-Tyr) to bind Rsp5/NEDD4 family ubiquitin ligases, which ubiquitinate the antidote. Mutating PY motifs or attaching a deubiquitinating enzyme transforms the antidote into a toxic protein. Ubiquitination promotes the transport of the antidote from the trans-Golgi network to the endosome, thereby preventing it from causing toxicity. A physical interaction between the antidote and the toxin enables the ubiquitinated antidote to translocate the toxin to the endosome and neutralize its toxicity. We propose that post-translational modification-mediated protein localization and/or activity changes may be a common mechanism governing the antagonistic duality of single-gene KMDs.
