## Supplementary Table 1 for "Ubiquitination-mediated Golgi-to-endosome sorting determines the toxin-antidote duality of *wtf* meiotic drivers"

### Sheet: Sheet1
Supplementary Table 1. S. pombe proteins identified in the AP-MS experiment shown in Fig. 2c
	GFP-nanobody_against_mCherry (control bait)			GFP-Cw9(1-52)-nanobody_against_mCherry
Systematic ID	Spectral count	Sequence count	Sequence coverage	Spectral count	Sequence count	Sequence coverage	Description
Cw9(1-52)				566	23	0.981	Bait
SPBC839.04	166	24	0.723	134	21	0.64	|rpl803 |rpl8-3,rpk5-b,rpkD4 |60S ribosomal protein L8 (predicted)
SPBC29A3.04	151	30	0.622	116	25	0.668	|rpl8 | |60S ribosomal protein L7a/L8 (predicted)
SPCC576.11	142	21	0.637	109	15	0.537	|rpl15 | |60S ribosomal protein L15 (predicted)
SPBC557.05	120	2	0.016	104	2	0.016	| | |arrestin
SPAC1783.08c	134	21	0.637	103	15	0.537	|rpl1502 |rpl15-2 |60S ribosomal protein L15b (predicted)
SPAC664.05	46	10	0.611	101	15	0.678	|rpl13 | |60S ribosomal protein L13 (predicted)
SPBC18H10.12c	124	23	0.562	96	16	0.534	|rpl701 |rpl7,rpl7-1 |RNase MRP subunit, ribosomal protein L7-like Rpl701
SPBC2F12.04	107	21	0.647	89	15	0.556	|rpl1701 |rpl17,rpl17-1 |60S ribosomal protein L17
SPAC1687.06c	113	16	0.799	87	14	0.769	|rpl44 |rpl28 |60S ribosomal protein L28/L44 (predicted)
SPCC364.03	110	20	0.583	86	15	0.556	|rpl1702 |rpl17-2,rpl17 |60S ribosomal protein L17 (predicted)
SPCC5E4.07	114	17	0.689	82	11	0.682	|rpl2802 |rpl28-2,rpl28 |60S ribosomal protein L27/L28
SPAC18G6.14c	80	12	0.528	80	12	0.477	|rps7 | |40S ribosomal protein S7 (predicted)
SPBC29B5.03c	92	18	0.635	78	15	0.627	|rpl26 | |60S ribosomal protein L26 (predicted)
SPCC1259.01c	85	14	0.697	78	13	0.704	|rps1802 |rps18-2,SPCC825.06c |40S ribosomal protein S18 (predicted)
SPAPB8E5.06c	66	12	0.211	76	13	0.237	|rpl302 |rpl3-2,rpl3-b |60S ribosomal protein L3
SPAC3A12.10	127	21	0.71	69	15	0.58	|rpl2001 |rpl20-1,rpl20,yl17b,rpl18a-2 |60S ribosomal protein L20a (predicted)
SPBC16A3.08c	39	7	0.211	65	11	0.296	|oga1 | |Stm1 homolog Oga1
SPBC18E5.04	87	12	0.389	62	9	0.348	|rpl1001 |rpl10-1,rpl10 |60S ribosomal protein L10
SPBC19F8.08	78	10	0.389	62	10	0.393	|rps401 |rps4-1,rps4,SPBC25H2.17c |40S ribosomal protein S4 (predicted)
SPAC1071.07c	65	5	0.292	60	6	0.409	|rps1502 |rps15-2,rps15 |40S ribosomal protein S15 (predicted)
SPCC1393.03	64	6	0.288	58	6	0.405	|rps1501 |rps15-1 |40S ribosomal protein S15 (predicted)
SPBC11C11.07	64	11	0.535	55	9	0.439	|rpl1801 |rpl18-1,rpl18 |60S ribosomal protein L18
SPAC22H12.04c	49	12	0.44	54	13	0.317	|rps102 |rps1-2,rps3a-2 |40S ribosomal protein S3a (predicted)
SPCC576.08c	59	12	0.348	52	11	0.348	|rps2 | |40S ribosomal protein S2 (predicted)
SPAPB17E12.13	58	11	0.535	51	9	0.439	|rpl1802 |rpl18-2 |60S ribosomal protein L18 (predicted)
SPAPB1E7.12	52	9	0.414	51	8	0.318	|rps602 |rps6-2,rps6,p27 |40S ribosomal protein S6
SPBC685.07c	84	13	0.721	49	10	0.559	|rpl2701 |rpl27-1 |60S ribosomal protein L27
SPBC106.18	82	17	0.723	49	10	0.582	|rpl2501 |rpl25a |60S ribosomal protein L25 (predicted)
SPAP7G5.05	71	11	0.389	48	9	0.348	|rpl1002 |rpl10-2,rpl10 |60S ribosomal protein L10
SPCC31H12.04c	64	12	0.564	47	10	0.545	|rpl1202 |rpl12-2,rpl12 |60S ribosomal protein L12.1/L12A
SPCC1682.14	60	10	0.378	46	9	0.306	|rpl1902 |rpl19-2 |60S ribosomal protein L19
SPCC794.09c	31	10	0.191	46	12	0.296	|tef101 |ef1a-a,efa11,EF-1aA |translation elongation factor EF-1 alpha Ef1a-a
SPBC18H10.14	55	11	0.464	43	7	0.407	|rps1601 |rps16-1 |40S ribosomal protein S16 (predicted)
SPCC613.05c	63	11	0.607	38	9	0.508	|rpl35 | |60S ribosomal protein L35
SPCC622.18	58	14	0.436	38	10	0.436	|rpl6 | |60S ribosomal protein L6 (predicted)
SPCC330.14c	34	10	0.376	38	8	0.356	|rpl2402 |rpl24-2 |60S ribosomal protein L24 (predicted)
SPAC13G6.02c	31	9	0.282	38	11	0.321	|rps101 |rps1-1,rps3a-1 |40S ribosomal protein S3a
SPCC1183.08c	53	9	0.306	37	7	0.296	|rpl101 |rpl1-1,rpl10a-1 |60S ribosomal protein L10a
SPBC21C3.13	34	8	0.431	37	6	0.333	|rps1901 |rps19-1 |40S ribosomal protein S19 (predicted)
SPAC31G5.03	52	8	0.487	36	7	0.388	|rps1101 |rps11-1 |40S ribosomal protein S11 (predicted)
SPAC6F6.07c	67	11	0.583	35	7	0.464	|rps13 | |40S ribosomal protein S13
SPAC23A1.08c	54	10	0.402	35	7	0.33	|rpl3401 |rpl34,rpl34-1 |60S ribosomal protein L34
SPBC4F6.04	63	13	0.539	34	8	0.454	|rpl2502 |rpl25b,rpl23a-2 |60S ribosomal protein L25 (predicted)
SPBC16C6.11	64	16	0.614	33	9	0.386	|rpl3201 |rpl32-1 |60S ribosomal protein L32
SPBC800.04c	36	5	0.362	33	4	0.287	|rpl4301 |rpl43-1,rpl43,rpl37a-1 |60S ribosomal protein L37a (predicted)
SPCC970.05	55	9	0.505	32	7	0.404	|rpl3601 |rpl36-1 |60S ribosomal protein L36
SPBP8B7.03c	17	7	0.187	32	10	0.242	|rpl402 |rpl4-2,rpl4 |60S ribosomal protein L4 (predicted)
SPAC8C9.08				31	8	0.3	|rps5 | |40S ribosomal protein S5 (predicted)
SPBC1711.06	13	6	0.165	30	9	0.19	|rpl401 |rpl4-1,rpl4 |60S ribosomal protein L4 (predicted)
SPBC17G9.10	49	12	0.351	29	6	0.293	|rpl1102 |rpl11-2 |60S ribosomal protein L11 (predicted)
SPBC29A3.12	58	13	0.578	28	6	0.271	|rps902 |rps9-2,rps9b |40S ribosomal protein S9 (predicted)
SPBP4H10.13	41	7	0.399	28	5	0.259	|rps2302 |rps23-2 |40S ribosomal protein S23 (predicted)
SPBC839.05c	63	6	0.443	27	3	0.214	|rps1701 |rps17-1 |40S ribosomal protein S17 (predicted)
SPBC16G5.14c	34	6	0.285	27	5	0.269	|rps3 | |40S ribosomal protein S3 (predicted)
SPBC365.03c	41	9	0.394	26	8	0.425	|rpl2101 |rpl21,rpl21-1 |60S ribosomal protein L21 (predicted)
SPAC5D6.01	44	7	0.438	25	8	0.462	|rps2202 |rps22-2,rps15a-2 |40S ribosomal protein S15a (predicted)
SPBC18H10.13	34	6	0.489	25	4	0.245	|rps1402 |rps14-2 |40S ribosomal protein S14 (predicted)
SPBC1D7.04	20	7	0.417	24	4	0.296	|mlo3 |SPBC1D7.04c |RNA binding protein Mlo3
SPCC1450.11c				24	3	0.034	|cek1 | |serine/threonine protein kinase Cek1
SPAC3H5.07	39	11	0.316	23	7	0.22	|rpl702 |rpl7-2,rpl7,rpl7b |60S ribosomal protein L7b involved in cytoplasmic translation
SPAC959.08	48	10	0.394	21	8	0.425	|rpl2102 |rpl21-2,rpl21 |60S ribosomal protein L21 (predicted)
SPBP22H7.08	38	7	0.429	20	4	0.204	|rps1002 |rps10-2,rps10B |40S ribosomal protein S10 (predicted)
SPAC4G9.16c	31	8	0.316	16	6	0.279	|rpl901 |rpl9-1 |60S ribosomal protein L9
SPAC1805.13	24	5	0.269	15	4	0.224	|rpl14 | |60S ribosomal protein L14 (predicted)
SPAC1F8.07c	18	4	0.074	15	5	0.118	|pdc101 | |pyruvate decarboxylase (predicted)
SPCP31B10.08c	17	5	0.269	15	4	0.25	|rpl35a |rpl33 |60S ribosomal protein L35a
SPCC18.14c	4	2	0.141	15	2	0.151	|rpp0 | |60S acidic ribosomal protein Rpp0 (predicted)
SPAC23A1.11				15	7	0.289	|rpl1602 |rpl16-2 |60S ribosomal protein L13/L16 (predicted)
SPAC9G1.03c	12	3	0.312	14	3	0.303	|rpl3001 |rpl30-1,rpl30 |60S ribosomal protein L30 (predicted)
SPAC11G7.02				13	5	0.056	|pub1 | |HECT-type ubiquitin-protein ligase E3 Pub1
SPAC521.05	46	6	0.315	12	4	0.25	|rps802 |rps8-2 |40S ribosomal protein S8 (predicted)
SPAC31G5.17c	30	5	0.319	12	3	0.146	|rps1001 |rps10-1 |40S ribosomal protein S10 (predicted)
SPCC576.09	28	5	0.364	12	3	0.212	|rps20 | |40S ribosomal protein S20 (predicted)
SPAC17G6.06	24	7	0.515	11	3	0.209	|rps2401 |rps24-1,rps24 |40S ribosomal protein S24 (predicted)
SPCC1223.05c	12	3	0.275	11	3	0.275	|rpl3702 |rpl37-2,rpl37 |60S ribosomal protein L37 (predicted)
SPBC660.10				11	2	0.03	|mef2 | |mitochondrial translation elongation factor G (predicted)
SPCC962.04	9	1	0.062	10	2	0.124	|rps1201 |rps12-1,rps12 |40S ribosomal protein S12 (predicted)
SPAC57A7.04c	4	1	0.014	10	3	0.044	|pabp | |mRNA export shuttling protein
SPBC354.12	3	3	0.096	10	4	0.125	|gpd3 | |glyceraldehyde 3-phosphate dehydrogenase Gpd3
SPBC17G9.07	14	5	0.313	9	2	0.119	|rps2402 |rps24-2 |40S ribosomal protein S24 (predicted)
SPAC1805.11c	8	3	0.21	9	3	0.202	|rps2602 |rps26-2 |40S ribosomal protein S26 (predicted)
SPCC1322.11	14	4	0.266	8	3	0.209	|rpl2302 |rpl23-2 |60S ribosomal protein L23
SPAC890.08	26	8	0.549	7	5	0.292	|rpl31 | |60S ribosomal protein L31 (predicted)
SPAC26H5.02c				7	1	0.018	|mgs1 | |DNA replication ATPase Mgs1 (predicted)
SPAC11E3.15	13	2	0.214	6	1	0.103	|rpl22 |SPAP8A3.01 |60S ribosomal protein L22 (predicted)
SPCP1E11.09c	8	1	0.147	6	1	0.147	|rpp103 |rpp1-3 |60S acidic ribosomal protein Rpp1-3
SPBC1703.03c				6	1	0.012	|syo2 | |armadillo repeat protein, involved in nucleocytoplasmic transport Syo2 (predicted)
SPAC1782.01				6	1	0.009	|ecm29 |SPAPYUG7.07 |proteasome assembly chaperone Ecm29
SPCC1739.13	6	2	0.037	5	2	0.025	|ssa2 |csp6,hsp70 |heat shock protein Ssa2
SPAC25G10.08				5	2	0.025	| |p116 |translation initiation factor eIF3b (p84)
SPBC4C3.07				5	1	0.04	|eif6 | |translation initiation factor eIF3f
SPBC25H2.05	4	1	0.04	4	1	0.04	|egd2 |nac1 |nascent polypeptide-associated complex alpha subunit Egd2
SPAC4H3.10c	3	1	0.018	4	3	0.065	|pyk1 | |pyruvate kinase
SPBC3B9.13c	3	1	0.145	4	1	0.145	|rpp102 |rpa103,rpp1-2 |60S acidic ribosomal protein A3
SPBC11C11.09c	4	1	0.031	3	1	0.024	|rpl502 |rpl5-2,rpl5b |60S ribosomal protein L5
SPCC663.04	4	1	0.196	3	1	0.196	|rpl39 | |60S ribosomal protein L39
SPBPB2B2.15	3	1	0.034	3	1	0.034	| | |Velum formation protein 1-like conserved fungal family
SPCC1795.11	1	1	0.014	3	2	0.031	|sum3 |ded1,slh3,moc2 |translation initiation RNA helicase Sum3
SPCC794.07	6	2	0.046	2	2	0.033	|lat1 | |dihydrolipoamide S-acetyltransferase E2, Lat1 (predicted)
SPBC17D11.05	2	1	0.012	2	1	0.012	|tif32 | |translation initiation factor eIF3a
SPAC1F8.06	2	1	0.023	2	1	0.023	|pfl8 |fta5 |cell surface glycoprotein, flocculin Pfl8
SPBC16H5.02	2	1	0.01	2	1	0.01	|pfk1 | |6-phosphofructokinase pfk1
SPAC9.09	1	1	0.013	2	1	0.01	|met26 | |homocysteine methyltransferase Met26
SPCC285.15c				2	1	0.235	|rps2802 |rps28-2,rps28 |40S ribosomal protein S28, Rps2802
SPBC15D4.13c				2	1	0.044	| | |activating signal cointegrator 1 complex subunit, human ASCC1 ortholog
SPAC23D3.10c				2	1	0.075	|eng2 | |cell wall and ascospore endo-1,3-beta-glucanase Eng2
SPBC32H8.12c	5	4	0.077	1	1	0.027	|act1 |cps8 |actin Act1
SPCC188.12	2	1	0.016	1	1	0.016	|spn6 |SPCC584.09 |meiotic (sporulation) septin Spn6
SPAC26F1.06	2	1	0.066	1	1	0.062	|gpm1 | |monomeric 2,3-bisphosphoglycerate (BPG)-dependent phosphoglycerate mutase (PGAM), Gpm1
SPBP8B7.06				1	1	0.209	|rpp201 |rpp2,rpp2-1,rpa2 |60S acidic ribosomal protein A2
SPCC895.09c				1	1	0.006	|ucp12 | |ATP-dependent RNA helicase Ucp12, unknown location and role, implicated in mRNA processing (predicted)
SPBC8D2.04				1	1	0.066	|hht2 |h3.2 |histone H3 h3.2
SPAC29B12.04				1	1	0.03	|snz1 | |pyridoxine biosynthesis protein
SPBC19C2.07				1	1	0.022	|fba1 | |fructose-bisphosphate aldolase Fba1
SPAC4A8.16c				1	1	0.01	|tif33 |SPAC823.01c |translation initiation factor eIF3c
SPBC83.17				1	1	0.068	|mbf1 | |transcriptional coactivator, multiprotein bridging factor Mbf1 (predicted)
SPAC1B3.09c				1	1	0.015	|noc202 |noc2 |Noc complex subunit Noc202 (predicted)
SPBC25B2.01				1	1	0.086	|hbs1 |SPBC2G5.08 |Dom34-Hbs1 translation release factor complex subunit Hbs1 (predicted)
SPBC691.03c				1	1	0.008	|apl3 | |AP-2 adaptor complex alpha subunit Alp3
SPBC16H5.12c				1	1	0.012	| |SPNGAF91 |DUF2433 metallo phosphatase superfamily conserved fungal protein
SPMIT.06				1	1	0.05	| | |mitochondrial DNA binding endonuclease (predicted)
SPBC26H8.01				1	1	0.052	|thi2 |nmt2 |thiazole biosynthetic enzyme
SPBC776.11	104	16	0.676				|rpl2801 |rpl28-1 |60S ribosomal protein L27/L28
SPBC56F2.02	60	11	0.43				|rpl1901 |rpl19-1 |60S ribosomal protein L19
SPAC24H6.07	60	13	0.581				|rps901 |rps9-1,rps9a |40S ribosomal protein S9
SPAC959.07	57	10	0.389				|rps403 |rps4-3,rps4 |40S ribosomal protein S4 (predicted)
SPCC74.05	53	8	0.5				|rpl2702 |rpl27-2 |60S ribosomal protein L27 (predicted)
SPAC328.10c	52	12	0.36				|rps502 |rps5-2 |40S ribosomal protein S5 (predicted)
SPCC24B10.09	47	5	0.462				|rps1702 |rps17-2,rps17 |40S ribosomal protein S17 (predicted)
SPBC83.02c	36	5	0.362				|rpl4302 |rpl43-2,rpl43,rpl37a-2 |60S ribosomal protein L37a (predicted)
SPBC839.13c	34	8	0.34				|rpl1601 | |60S ribosomal protein L13/L16 (predicted)
SPAC31A2.03	33	1	0.046				|mrp11 |mrpl11 |mitochondrial ribosomal protein subunit L11 (predicted)
SPAPYUG7.03c	6	1	0.01				|mid2 | |medial ring protein, anillin Mid2
SPBC1685.10	4	1	0.193				|rps27 | |40S ribosomal protein S27 (predicted)
SPBC30D10.13c	3	1	0.03				|pdb1 |agg1 |pyruvate dehydrogenase e1 component beta subunit Pdb1
SPAC26F1.03	2	2	0.044				|pda1 | |pyruvate dehydrogenase e1 component alpha subunit Pda1 (predicted)
SPAC926.09c	1	1	0.006				|fas1 | |fatty acid synthase beta subunit Fas1
SPAC1D4.09c	1	1	0.037				|rtf2 | |replication termination factor Rtf2
SPCC622.09	1	1	0.095				|htb1 | |histone H2B Htb1
SPBC660.11	1	1	0.034				|tcg1 |mug187 |single-stranded telomeric binding protein Tgc1
SPAC9.12c	1	1	0.034				|atp12 | |mitochondrial F1-ATPase chaperone Atp12 (predicted)
