## Supplementary Table 2 for "Ubiquitination-mediated Golgi-to-endosome sorting determines the toxin-antidote duality of *wtf* meiotic drivers"

### Sheet: Sheet1
Supplementary Table 2. Yeast Strains Used in This Study, Related to Methods.
Species	Name	Alias	Mating type	Genotype	Use
S. pombe	DY50286	ZJX1357	h+	leu1-32::[cw9-BLC-conserved up-noI1+leu1] ura4-D18 his3-D1 ade6?	Fig. 1b
S. pombe	DY50287	ZJX807	h-	leu1-32 ura4-D18 his3-D1 ade6? ars1::[cw9t+ura4]	Fig. 1b
S. pombe	DY50288	ZJX748	h+	leu1-32 ura4-D18 his3-D1 ade6? ars1::[P41nmt1-cw9t+ura4]	Figs. 1c, 1e, 4e and Supplementary Figs. 3e, 5f
S. pombe	DY50289	ZJX893	h-	leu1-32 ura4-D18 his3-D1 ade6? ars1::[P81nmt1-cw9t+ura4]	Figs. 1c, 3e and Supplementary Figs. 1d, 3e
S. pombe	DY50290	ZJX3180		leu1-32 ura4-D18 his3-D1 ade6? cpy1-CFP::hphMX ars1::[P41nmt1-cw9t+ura4]	Fig. 1d
S. pombe	DY50291	ZJX3263		leu1-32 ura4-D18? his3-D1 ade6? ars1::[P41nmt1-cw9t+ura4] zhf1-mCherry::natMX	Fig. 1d
S. pombe	DY50292	ZJX820	h-	leu1-32::[Pnmt1-cw9-noI1+leu1] ura4-D18 his3-D1 ade6? ars1::[P41nmt1-cw9t+ura4]	Fig. 1e
S. pombe	DY50293	ZJX757	h-	leu1-32::[Pnmt1-cw9-noI1+leu1] ura4-D18 his3-D1 ade6?	Fig. 1e and Supplementary Fig. 1d
S. pombe	DY50294	ZJX816	h-	leu1-32::[P81nmt1-cw9-noI1+leu1] ura4-D18 his3-D1 ade6? ars1::[P41nmt1-cw9t+ura4]	Fig. 1e and Supplementary Fig. 3e
S. pombe	DY50295	ZJX754	h-	leu1-32::[P41nmt1-cw9-noI1+leu1] ura4-D18 his3-D1 ade6?	Figs. 1e, 4e, 4f and Supplementary Figs. 1d, 3e, 5a, 5c, 5f
S. pombe	DY50296	ZJX752	h-	leu1-32::[P81nmt1-cw9-noI1+leu1] ura4-D18 his3-D1 ade6?	Fig. 1e and Supplementary Figs. 1d, 3e
S. pombe	DY50297	ZJX818	h-	leu1-32::[P41nmt1-cw9-noI1+leu1] ura4-D18 his3-D1 ade6? ars1::[P41nmt1-cw9t+ura4]	Fig. 1e and Supplementary Figs. 3e, 5f
S. pombe	DY50298	ZJX1060	h+	leu1-32::[P41nmt1-mCherry-GBP+leu1] ura4-D18 his3-D1 ade6? ars1::[P81nmt1-GFP-cw9t-cDNA+ura4]	Fig. 2b
S. pombe	DY50299	ZJX1062	h+	leu1-32::[P41nmt1-mCherry-cw9-1-52-GBP+leu1] ura4-D18 his3-D1 ade6? ars1::[P81nmt1-GFP-cw9t-cDNA+ura4]	Fig. 2b
S. pombe	DY50300	ZJX1126	h+	leu1-32::[P41nmt1-mCherry-cw9-1-52+leu1] ura4-D18 his3-D1 ade6? ars1::[P81nmt1-GFP-cw9t-cDNA+ura4]	Fig. 2b
S. pombe	DY50301	ZJX1054	h+	leu1-32 ura4-D18 his3-D1 ade6? ars1::[P81nmt1-GFP-cw9t-cDNA+ura4]	Figs. 2b, 2e, 2f
S. pombe	DY50302	ZJX1202	h-	leu1-32::[P41nmt1-GFP-Cw9-1-52-mCherry nanobody+leu1] ura4-D18 his3-D1 ade6?	Fig. 2c
S. pombe	DY50285	ZJX1200	h-	leu1-32::[P41nmt1-GFP-mCherry nanobody+leu1] ura4-D18 his3-D1 ade6?	Fig. 2c
S. pombe	DY50303	ZJX1655	h-	leu1-32 ura4-D18 his3-D1 ade6? ars1::[P41nmt1-3×FLAG-pub1+ura4]	Fig. 2d
S. pombe	DY50304	ZJX1657	h-	leu1-32 ura4-D18 his3-D1 ade6? ars1::[P41nmt1-3×FLAG-pub2+ura4]	Fig. 2d
S. pombe	DY50305	ZJX1659	h-	leu1-32 ura4-D18 his3-D1 ade6? ars1::[P41nmt1-3×FLAG-pub3+ura4]	Fig. 2d and Supplementary Fig. 2a
S. pombe	DY50306	ZJX1434	h+	leu1-32::[P41nmt1-mCherry-GBP-pub1-C735S+leu1] ura4-D18 his3-D1 ade6?	Fig. 2e
S. pombe	DY50307	ZJX1436	h+	leu1-32::[P41nmt1-mCherry-GBP-pub1-C735S+leu1] ura4-D18 his3-D1 ade6? ars1::[P81nmt1-GFP-cw9t-cDNA+ura4]	Fig. 2e
S. pombe	DY50308	ZJX3326	h-	leu1-32::[P41nmt1-mCherry-pub1+leu1] ura4-D18 his3-D1 ade6?	Fig. 2e
S. pombe	DY50309	ZJX3327	h+	leu1-32::[P41nmt1-mCherry-pub1+leu1] ura4-D18 his3-D1 ade6? ars1::[P81nmt1-GFP-cw9t-cDNA+ura4]	Fig. 2e
S. pombe	DY50310	ZJX1304	h+	leu1-32::[P41nmt1-mCherry-GBP-pub1+leu1] ura4-D18 his3-D1 ade6?	Figs. 2e, 2f
S. pombe	DY50311	ZJX1310	h+	leu1-32::[P41nmt1-mCherry-GBP-pub1+leu1] ura4-D18 his3-D1 ade6? ars1::[P81nmt1-GFP-cw9t-cDNA+ura4]	Figs. 2e, 2f
S. pombe	DY50312	ZJX1306	h+	leu1-32::[P41nmt1-mCherry-GBP-pub2+leu1] ura4-D18 his3-D1 ade6?	Fig. 2f
S. pombe	DY50313	ZJX1308	h+	leu1-32::[P41nmt1-mCherry-GBP-pub3+leu1] ura4-D18 his3-D1 ade6?	Fig. 2f
S. pombe	DY50314	ZJX1312	h+	leu1-32::[P41nmt1-mCherry-GBP-pub2+leu1] ura4-D18 his3-D1 ade6? ars1::[P81nmt1-GFP-cw9t-cDNA+ura4]	Fig. 2f
S. pombe	DY50315	ZJX1314	h+	leu1-32::[P41nmt1-mCherry-GBP-pub3+leu1] ura4-D18 his3-D1 ade6? ars1::[P81nmt1-GFP-cw9t-cDNA+ura4]	Fig. 2f
S. pombe	DY50316	ZJX923	h+	leu1-32 ura4-D18 his3-D1 ade6? ars1::[P81nmt1-mECitrine-cw9-noI1-PY1PY2+ura4]	Fig. 3c
S. pombe	DY50317	ZJX925	h+	leu1-32 ura4-D18 his3-D1 ade6? ars1::[P81nmt1-mECitrine-cw9-noI1-PY1PY2PY3+ura4]	Fig. 3c
S. pombe	DY50318	ZJX955	h+	leu1-32 ura4-D18 his3-D1 ade6? ars1::[P81nmt1-mECitrine-cw9-noI1-PY1+ura4]	Fig. 3c
S. pombe	DY50319	ZJX957	h+	leu1-32 ura4-D18 his3-D1 ade6? ars1::[P81nmt1-mECitrine-cw9-noI1-PY2+ura4]	Fig. 3c
S. pombe	DY50320	ZJX959	h+	leu1-32 ura4-D18 his3-D1 ade6? ars1::[P81nmt1-mECitrine-cw9-noI1-PY3+ura4]	Fig. 3c
S. pombe	DY50321	ZJX961	h+	leu1-32 ura4-D18 his3-D1 ade6? ars1::[P81nmt1-mECitrine-cw9-noI1-PY1PY3+ura4]	Fig. 3c
S. pombe	DY50322	ZJX963	h+	leu1-32 ura4-D18 his3-D1 ade6? ars1::[P81nmt1-mECitrine-cw9-noI1-PY2PY3+ura4]	Fig. 3c
S. pombe	DY50323	ZJX931	h+	leu1-32 ura4-D18 his3-D1 ade6? ars1::[P81nmt1-mECitrine-cw9-noI1+ura4]	Figs. 3c, 4c and Supplementary Fig. 2b
S. pombe	DY50324	ZJX1118	h+	leu1-32::[cw9-BLC-conserved up-noI1+leu1] ura4-D18 his3-D1 ade6? ars1::[cw9-BLC-conserved up-noI1-PY1PY2PY3+ura4]	Fig. 3d
S. pombe	DY50325	ZJX2961	h-	leu1-32::[P41nmt1-MPSTPPPPYSRGT-cw9t+leu1] ura4-D18 his3-D1 ade6?	Fig. 3e
S. pombe	DY50326	ZJX2962	h-	leu1-32::[P41nmt1-MPSTPPPPASRGT-cw9t+leu1] ura4-D18 his3-D1 ade6?	Fig. 3e
S. pombe	DY50327	ZJX2963	h+	leu1-32::[P41nmt1-MPSTPPPPYSRGT-cw9t+leu1] ura4-D18 his3-D1 ade6? ars1::[P81nmt1-cw9t+ura4]	Fig. 3e
S. pombe	DY50328	ZJX2964	h+	leu1-32::[P41nmt1-MPSTPPPPASRGT-cw9t+leu1] ura4-D18 his3-D1 ade6? ars1::[P81nmt1-cw9t+ura4]	Fig. 3e
S. pombe	DY50329	ZJX2792	h-	leu1-32::[PtetO7-mCherry-GBP-UL36C40S+leu1] ura4-D18::[tetR-tup11Δ70+ura4] his3-D1 ade6?	Fig. 4c
S. pombe	DY50330	ZJX504		leu1-32::[PtetO7-mCherry-GBP-UL36C40S+leu1] ura4-D18::[tetR-tup11Δ70+ura4] his3-D1 ade6? ars1::[P81nmt1-mECitrine-cw9-noI1+ura4]	Fig. 4c
S. pombe	DY50331	ZJX505		leu1-32::[PtetO7-mCherry-GBP-UL36+leu1] ura4-D18::[tetR-tup11Δ70+ura4] his3-D1 ade6? ars1::[P81nmt1-mECitrine-cw9-noI1+ura4]	Fig. 4c
S. pombe	DY50332	ZJX863	h-	leu1-32::[PtetO7-mCherry-GBP-UL36+leu1] ura4-D18::[tetR-tup11Δ70+ura4] his3-D1 ade6?	Fig. 4c
S. pombe	DY50333	ZJX579	h+	leu1-32 ura4-D18 his3-D1 ade6? ars1::[P41nmt1-cw9-cDNA-16K to R+ura4]	Fig. 4e
S. pombe	DY50334	ZJX1466	h+	leu1-32 ura4-D18 his3-D1 ade6? ars1::[P41nmt1-cw9-noI1-5R+ura4]	Fig. 4f
S. pombe	DY50335	ZJX775		leu1-32 ura4-D18 his3-D1 ade6? ars1::[P41nmt1-cw9-noI1-K59RK65R+ura4]	Fig. 4f
S. pombe	DY50336	ZJX1467	h+	leu1-32 ura4-D18 his3-D1 ade6? ars1::[P41nmt1-cw9-noI1-1-104-K to R+ura4]	Figs. 4f, 4g
S. pombe	DY50337	ZJX1941	h+	leu1-32::[P41nmt1-cw9-noI1-1-104-K to R (K2)+leu1] ura4-D18 his3-D1 ade6?	Fig. 4g
S. pombe	DY50338	ZJX1942	h+	leu1-32::[P41nmt1-cw9-noI1-1-104-K to R (K59)+leu1] ura4-D18 his3-D1 ade6?	Fig. 4g
S. pombe	DY50339	ZJX1943	h+	leu1-32::[P41nmt1-cw9-noI1-1-104-K to R (K65)+leu1] ura4-D18 his3-D1 ade6?	Fig. 4g
S. pombe	DY50340	ZJX2710	h+	leu1-32::[P41nmt1-cw9-noI1-1-104-K to R (K27)+leu1] ura4-D18 his3-D1 ade6?	Fig. 4g
S. pombe	DY50341	ZJX3004	h+	leu1-32::[P41nmt1-cw9-noI1-1-104-K to R (K4)+leu1] ura4-D18 his3-D1 ade6?	Fig. 4g
S. pombe	DY50342	ZJX3005	h+	leu1-32::[P41nmt1-cw9-noI1-1-104-K to R (K18)+leu1] ura4-D18 his3-D1 ade6?	Fig. 4g
S. pombe	DY50343	ZJX3006	h+	leu1-32::[P41nmt1-cw9-noI1-1-104-K to R (K51)+leu1] ura4-D18 his3-D1 ade6?	Fig. 4g
S. pombe	DY50344	ZJX3174		leu1-32 ura4-D18 his3-D1? ade6? ars1::[P81nmt1-cw9t-mECitrine-S96G97+ura4] cpy1-CFP::hphMX	Fig. 5a
S. pombe	DY50345	ZJX994		leu1-32::[P41nmt1-mECitrine-cw9-noI1+leu1] ura4-D18 his3-D1? ade6? cpy1-CFP::hphMX	Fig. 5a
S. pombe	DY50346	ZJX1044		leu1-32::[P41nmt1-mECitrine-cw9-noI1+leu1] his3-D1 ade6? isp6Δ::natMX psp3Δ::hphMX	Fig. 5b
S. pombe	DY50347	ZJX1210	h+	leu1-32::[P41nmt1-mECitrine-cw9-noI1+leu1] ura4-D18 his3-D1 ade6?	Figs. 5b, 5i and Supplementary Fig. 3e
S. pombe	DY50348	ZJX3273		leu1-32::[P41nmt1-mCherry-cw9-noI1+leu1] ura4-D18 his3-D1? ade6? ars1::[P81nmt1-cw9t-mECitrine-S96G97+ura4] cpy1-CFP::hphMX	Fig. 5c
S. pombe	DY50349	ZJX3179	h-	leu1-32::[P41nmt1-mCherry-cw9-noI1+leu1] his3-D1? ade6? ars1::[P41nmt1-cw9t-mECitrine-S96G97+ura4] psp3Δ::hphMX isp6Δ::natMX	Fig. 5d
S. pombe	DY50350	ZJX3181		leu1-32::[P41nmt1-mCherry-cw9-noI1+leu1] his3-D1? ade6? ura4-D18 psp3Δ::hphMX isp6Δ::natMX	Fig. 5d
S. pombe	DY50351	ZJX1754		leu1-32 ura4-D18 his3-D1? ade6? ars1::[P81nmt1-mECitrine-cw9-noI1-PY1PY2+ura4] cpy1-CFP::hphMX	Fig. 5e
S. pombe	DY50352	ZJX1755		leu1-32 ura4-D18 his3-D1? ade6? ars1::[P81nmt1-mECitrine-cw9-noI1-PY1PY2PY3+ura4] cpy1-CFP::hphMX	Fig. 5e
S. pombe	DY50353	ZJX1756	h+	leu1-32 ura4-D18 his3-D1? ade6? ars1::[P81nmt1-mECitrine-cw9-noI1+ura4] cpy1-CFP::hphMX	Fig. 5e
S. pombe	DY50354	ZJX1757	h-	leu1-32 ura4-D18 his3-D1? ade6? ars1::[P81nmt1-mECitrine-cw9-noI1-PY1+ura4] cpy1-CFP::hphMX	Fig. 5e
S. pombe	DY50355	ZJX1758	h+	leu1-32 ura4-D18 his3-D1? ade6? ars1::[P81nmt1-mECitrine-cw9-noI1-PY2+ura4] cpy1-CFP::hphMX	Fig. 5e
S. pombe	DY50356	ZJX1759	h-	leu1-32 ura4-D18 his3-D1? ade6? ars1::[P81nmt1-mECitrine-cw9-noI1-PY3+ura4] cpy1-CFP::hphMX	Fig. 5e
S. pombe	DY50357	ZJX1760		leu1-32 ura4-D18 his3-D1? ade6? ars1::[P81nmt1-mECitrine-cw9-noI1-PY1PY3+ura4] cpy1-CFP::hphMX	Fig. 5e
S. pombe	DY50358	ZJX1761		leu1-32 ura4-D18 his3-D1? ade6? ars1::[P81nmt1-mECitrine-cw9-noI1-PY2PY3+ura4] cpy1-CFP::hphMX	Fig. 5e
S. pombe	DY50359	ZJX2258		leu1-32 ura4-D18 his3-D1? ade6? cpy1-CFP::hphMX vps24Δ::hphMX hse1-mCherry::natMX ars1::[P41nmt1-mECitrine-cw9-noI1+ura4]	Fig. 5f
S. pombe	DY50360	ZJX3221	h+	leu1-32::[P41nmt1-mECitrine-cw9-noI1+leu1] ura4-D18::[P41nmt1-SPAC15A10.06-mCherry+natMX] his3-D1 ade6? vps24Δ::hphMX	Fig. 5g
S. pombe	DY50361	ZJX2987		leu1-32::[P41nmt1-8×MYC(K to R)-cw9-noI1+leu1] ura4? his3-D1 ade6? ars1::[Pnmt1-HBT-Ub+ura4] vps24Δ::hphMX	Fig. 5h
S. pombe	DY50362	ZJX2991		leu1-32::[P41nmt1-8×MYC(K to R)-cw9-noI1-PY1PY2+leu1] ura4? his3-D1 ade6? ars1::[Pnmt1-HBT-Ub+ura4] vps24Δ::hphMX	Fig. 5h
S. pombe	DY50363	ZJX2992		leu1-32::[P41nmt1-8×MYC(K to R)-cw9-noI1-PY1PY3+leu1] ura4? his3-D1 ade6? ars1::[Pnmt1-HBT-Ub+ura4] vps24Δ::hphMX	Fig. 5h
S. pombe	DY50364	ZJX2993		leu1-32::[P41nmt1-8×MYC(K to R)-cw9-noI1-PY2PY3+leu1] ura4? his3-D1 ade6? ars1::[Pnmt1-HBT-Ub+ura4] vps24Δ::hphMX	Fig. 5h
S. pombe	DY50365	ZJX2995		leu1-32::[P41nmt1-8×MYC(K to R)-cw9-noI1-PY1PY2PY3+leu1] ura4? his3-D1 ade6? ars1::[Pnmt1-HBT-Ub+ura4] vps24Δ::hphMX	Fig. 5h
S. pombe	DY50366	ZJX653		leu1-32::[P41nmt1+leu1] ura4? his3-D1 ade6? ars1::[Pnmt1-HBT-Ub+ura4] vps24Δ::hphMX	Fig. 5h
S. pombe	DY50367	ZJX980	h+	leu1-32::[P41nmt1-mECitrine-cw9-noI1+leu1] ura4-D18 his3-D1 ade6? vps24Δ::hphMX	Fig. 5i
S. pombe	DY50368	ZJX2014	h-	leu1-32 ura4-D18 his3-D1 ade6? vps24Δ::hphMX	Figs. 5i, 5j and Supplementary Fig. 4a
S. pombe	DY50369	ZJX3372	h-	leu1-32::[P41nmt1-mTurquoise2-cw9-noI1+leu1] ura4-D18 his3-D1 ade6?	Fig. 5j
S. pombe	DY50370	ZJX3373	h+	leu1-32::[P41nmt1-mTurquoise2-cw9-noI1+leu1] ura4-D18 his3-D1 ade6? ars1::[P81nmt1-cw9t-mECitrine-S96G97+ura4]	Fig. 5j
S. pombe	DY50371	ZJX3374		leu1-32::[P41nmt1-mTurquoise2-cw9-noI1+leu1] ura4-D18 his3-D1 ade6? vps24Δ::hphMX ars1::[P81nmt1-cw9t-mECitrine-S96G97+ura4]	Fig. 5j
S. pombe	DY50372	ZJX3375	h-	leu1-32::[P41nmt1-mTurquoise2-cw9-noI1+leu1] ura4-D18 his3-D1 ade6? vps24Δ::hphMX	Fig. 5j
S. pombe	DY50373	ZJX927	h+	leu1-32 ura4-D18 his3-D1 ade6? ars1::[P81nmt1-cw9t-mECitrine-S96G97+ura4]	Fig. 5j and Supplementary Fig. 3e
S. pombe	DY50374	ZJX1117		leu1-32 ura4-D18 his3-D1 ade6? vps24Δ::hphMX ars1::[P81nmt1-cw9t-mECitrine-S96G97+ura4]	Fig. 5j and Supplementary Fig. 4a
S. pombe	DY50375	ZJX3176	h+	leu1-32::[P81nmt1-cw9t-mECitrine-S96G97+leu1] ura4-D18 his3-D1 ade6? sec72-mCherry::kanMX	Fig. 5k
S. pombe	DY50376	DTYS761	h-	leu1-32::[P41nmt1-GFP-wtf4+leu1] ura4-D18 his3-D1 ade6?	Fig. 6a
S. pombe	DY50377	DTYS763	h-	leu1-32::[P41nmt1-GFP-wtf9+leu1] ura4-D18 his3-D1 ade6?	Fig. 6a
S. pombe	DY50378	DTYS652	h-	leu1-32::[P41nmt1-GFP-wtf13+leu1] ura4-D18 his3-D1 ade6?	Fig. 6a
S. pombe	DY50379	DTYS660	h-	leu1-32::[P41nmt1-GFP-wtf16+leu1] ura4-D18 his3-D1 ade6?	Fig. 6a
S. pombe	DY50380	DTYS650	h-	leu1-32::[P41nmt1-GFP-wtf10+leu1] ura4-D18 his3-D1 ade6?	Fig. 6a
S. pombe	DY50381	DTYS662	h-	leu1-32::[P41nmt1-GFP-wtf18+leu1] ura4-D18 his3-D1 ade6?	Fig. 6a
S. pombe	DY50382	DTYS670	h-	leu1-32::[P41nmt1-GFP-wtf19+leu1] ura4-D18 his3-D1 ade6?	Fig. 6a
S. pombe	DY50383	DTYS767	h-	leu1-32::[P41nmt1-GFP-wtf21+leu1] ura4-D18 his3-D1 ade6?	Fig. 6a
S. pombe	DY50384	DTYS666	h-	leu1-32::[P41nmt1-GFP-wtf23+leu1] ura4-D18 his3-D1 ade6?	Fig. 6a
S. pombe	DY50385	DTYS668	h-	leu1-32::[P41nmt1-GFP-wtf25+leu1] ura4-D18 his3-D1 ade6?	Fig. 6a
S. pombe	DY50386	DTYS65	h+	leu1-32 ura4-D18 his3-D1 ade6? ars1::[P41nmt1-mCherry-GBP-UL36C40S+ura4]	Fig. 6a and Supplementary Fig. 6a
S. pombe	DY50387	DTYS64	h+	leu1-32 ura4-D18 his3-D1 ade6? ars1::[P41nmt1-mCherry-GBP-UL36+ura4]	Figs. 6a, 6b and Supplementary Figs. 6a, 6c, 6d
S. pombe	DY50388	DTYS1215	h-	leu1-32::[P41nmt1-GFP-octo_wtf14+leu1] ura4-D18 his3-D1 ade6?	Fig. 6b
S. pombe	DY50389	DTYS1218	h-	leu1-32::[P41nmt1-GFP-octo_wtf21+leu1] ura4-D18 his3-D1 ade6?	Fig. 6b
S. pombe	DY50390	DTYS1220	h-	leu1-32::[P41nmt1-GFP-octo_wtf46+leu1] ura4-D18 his3-D1 ade6?	Fig. 6b
S. pombe	DY50391	DTYS1222	h-	leu1-32::[P41nmt1-GFP-octo_wtf25+leu1] ura4-D18 his3-D1 ade6?	Fig. 6b
S. pombe	DY50392	ZJX205	h-	leu1-32::[PtetO7+leu1] ura4-D18::[tetR-tup11Δ70+ura4]	Supplementary Figs. 1a, 1b, 1c
S. pombe	DY50393	ZJX255	h-	leu1-32::[PtetO7-cw9t-cDNA+leu1] ura4-D18::[tetR-tup11Δ70+ura4]	Supplementary Figs. 1a, 1b, 1c
S. pombe	DY50394	ZJX2916	h-	leu1-32::[P81nmt1-cw9-noI1+leu1] ura4-D18 his3-D1 ade6? ars1::[P81nmt1-cw9t+ura4]	Supplementary Fig. 1d
S. pombe	DY50395	ZJX2917	h-	leu1-32::[P41nmt1-cw9-noI1+leu1] ura4-D18 his3-D1 ade6? ars1::[P81nmt1-cw9t+ura4]	Supplementary Fig. 1d
S. pombe	DY50396	ZJX2918	h-	leu1-32::[Pnmt1-cw9-noI1+leu1] ura4-D18 his3-D1 ade6? ars1::[P81nmt1-cw9t+ura4]	Supplementary Fig. 1d
S. cerevisiae	DY50397	ZJX2369	α	ura3-52 leu2-3,112::[pGAL1-cw9-cDNA+CgLEU2] his3-Δ200 lys2	Supplementary Fig. 1e
S. cerevisiae	DY50398	ZJX272	α	ura3-52 leu2-3,112::[pGAL1-cw9t-cDNA+CgLEU2] his3-Δ200 lys2	Supplementary Figs. 1e, 2c
S. cerevisiae	DY50399	ZJX294	α	ura3-52 leu2-3,112::[pRS305+CgLEU2] his3-Δ200 lys2	Supplementary Figs. 1e, 2c
S. cerevisiae	DY50400	ZJX302	a	ura3Δ0 his3Δ1 lys2Δ0 leu2Δ0::[pTETO7-cw9t-cDNA+CgLEU2] HO::[pADH1-rtTA-Msn2+hphMX]	Supplementary Fig. 1f
S. cerevisiae	DY50401	ZJX386	a	ura3Δ0 his3Δ1 lys2Δ0 leu2Δ0::[pCYC1-cw9-cDNA+CgLEU2] HO::[pADH1-rtTA-Msn2+hphMX]	Supplementary Fig. 1f
S. cerevisiae	DY50402	ZJX387	a	ura3Δ0 his3Δ1 lys2Δ0 leu2Δ0::[pTEF1-cw9-cDNA+CgLEU2] HO::[pADH1-rtTA-Msn2+hphMX]	Supplementary Fig. 1f
S. cerevisiae	DY50403	ZJX388	a	ura3Δ0 his3Δ1 lys2Δ0 leu2Δ0::[pURA3-cw9-cDNA+CgLEU2] HO::[pADH1-rtTA-Msn2+hphMX]	Supplementary Fig. 1f
S. cerevisiae	DY50404	ZJX389	a	ura3Δ0 his3Δ1 lys2Δ0 leu2Δ0::[pNH605-pCyc1-AD+CgLEU2] HO::[pADH1-rtTA-Msn2+hphMX]	Supplementary Fig. 1f
S. cerevisiae	DY50405	ZJX580	a	ura3Δ0::[pTETO7-cw9t-cDNA+ura3] his3Δ1 lys2Δ0 leu2Δ0::[pCYC1-cw9-cDNA+CgLEU2] HO::[pADH1-rtTA-Msn2+hphMX]	Supplementary Fig. 1f
S. cerevisiae	DY50406	ZJX583	a	ura3Δ0::[pTETO7-cw9t-cDNA+ura3] his3Δ1 lys2Δ0 leu2Δ0::[pURA3-cw9-cDNA+CgLEU2] HO::[pADH1-rtTA-Msn2+hphMX]	Supplementary Fig. 1f
S. cerevisiae	DY50407	ZJX584	a	ura3Δ0::[pTETO7-cw9t-cDNA+ura3] his3Δ1 lys2Δ0 leu2Δ0::[pTEF1-cw9-cDNA+CgLEU2] HO::[pADH1-rtTA-Msn2+hphMX]	Supplementary Fig. 1f
S. pombe	DY50408	ZJX2938		leu1-32::[P41nmt1+leu1] ura4-D18? his3-D1 ade6? ars1::[P41nmt1-3xFLAG-pub1+ura4] psp3Δ::hphMX isp6Δ::natMX	Supplementary Fig. 1h
S. pombe	DY50409	ZJX2939		leu1-32::[P41nmt1+leu1] ura4-D18? his3-D1 ade6? ars1::[P41nmt1-3xFLAG-pub2+ura4] psp3Δ::hphMX isp6Δ::natMX	Supplementary Fig. 1h
S. pombe	DY50410	ZJX2940		leu1-32::[P41nmt1+leu1] ura4-D18? his3-D1 ade6? ars1::[P41nmt1-3xFLAG-pub3+ura4] psp3Δ::hphMX isp6Δ::natMX	Supplementary Fig. 1h
S. pombe	DY50411	ZJX2941		leu1-32::[P41nmt1-mECitrine-cw9-noI1+leu1] ura4-D18? his3-D1 ade6? ars1::[P41nmt1-3xFLAG-pub1+ura4] psp3Δ::hphMX isp6Δ::natMX	Supplementary Fig. 1h
S. pombe	DY50412	ZJX2942		leu1-32::[P41nmt1-mECitrine-cw9-noI1+leu1] ura4-D18? his3-D1 ade6? ars1::[P41nmt1-3xFLAG-pub2+ura4] psp3Δ::hphMX isp6Δ::natMX	Supplementary Fig. 1h
S. pombe	DY50413	ZJX2943		leu1-32::[P41nmt1-mECitrine-cw9-noI1+leu1] ura4-D18? his3-D1 ade6? ars1::[P41nmt1-3xFLAG-pub3+ura4] psp3Δ::hphMX isp6Δ::natMX	Supplementary Fig. 1h
S. pombe	DY50414	ZJX2944		leu1-32::[P41nmt1-mECitrine-cw9-noI1+leu1] ura4-D18? his3-D1 ade6? ars1::[P41nmt1+ura4] psp3Δ::hphMX isp6Δ::natMX	Supplementary Fig. 1h
S. cerevisiae	DY50415	ZJX2365	α	ura3-52 leu2-3,112::[pGAL1-cw9-PY1PY2PY3-cDNA+leu2] his3-Δ200 lys2	Supplementary Fig. 2c
S. pombe	DY50416	ZJX577	h+	leu1-32 ura4-D18 his3-D1 ade6? ars1::[P81nmt1-lower expression-cw9t+ura4]	Supplementary Fig. 2d
S. pombe	DY50417	ZJX578	h+	leu1-32 ura4-D18 his3-D1 ade6? ars1::[P81nmt1-lower expression-cw9t-PY3+ura4]	Supplementary Fig. 2d
S. pombe	DY50418	ZJX1992	h+	leu1-32 ura4-D18 his3-D1 ade6? ars1::[cw9t-GFP+ura4]	Supplementary Fig. 3a
S. pombe	DY50419	ZJX2560	h+	leu1-32 ura4-D18 his3-D1 ade6? ars1::[GFP-cw9t+ura4]	Supplementary Fig. 3a
S. pombe	DY50420	ZJX2154	h+	leu1-32 ura4-D18 his3-D1 ade6? ars1::[cw9t-GFP-S96G97+ura4]	Supplementary Fig. 3a
S. pombe	DY50421	ZJX1290	h-	leu1-32::[GFP-cw9-BLC-conserved up-noI1+leu1] ura4-D18 his3-D1 ade6?	Supplementary Fig. 3b
S. pombe	DY50422	ZJX806	h+	leu1-32 ura4-D18 his3-D1 ade6? ars1::[cw9t+ura4]	Supplementary Fig. 3b
S. pombe	DY34534		h+	cpy1-CFP::hphMX leu1-32 ura4-D18	Supplementary Fig. 3c
S. pombe	DY50423	ZJX1099	h-	leu1-32::[GFP-cw9-BLC-conserved up-noI1+leu1] ura4-D18 his3-D1 ade6? cpy1-CFP::hphMX	Supplementary Fig. 3c
S. pombe	DY50424	ZJX2802	h+	leu1-32 ura4-D18 his3-D1? ade6? ars1::[cw9-GFP-S96G97+ura4] cpy1-CFP::hphMX	Supplementary Fig. 3d
S. pombe	DY34537		h-	cpy1-CFP::hphMX leu1-32 ura4-D18	Supplementary Fig. 3d
S. pombe	DY50425	ZJX1586	h-	leu1-32 ura4-D18 his3-D1 ade6? ars1::[P41nmt1-cw9t-mECitrine-S96G97+ura4]	Supplementary Fig. 3e
S. pombe	DY50426	ZJX2953		leu1-32::[P41nmt1-mECitrine-cw9-noI1+leu1] ura4-D18 his3-D1 ade6? ars1::[P41nmt1-cw9t+ura4]	Supplementary Fig. 3e
S. pombe	DY50436	ZJX3262	h+	leu1-32::[P41nmt1-mCherry-cw9-noI1-PY1PY2PY3+leu1] ura4-D18 his3-D1 ade6? ars1::[P81nmt1-cw9t-mECitrine-S96G97+ura4]	Supplementary Fig. 3f
S. pombe	DY50427	ZJX3436		leu1-32::[P41nmt1-mECitrine-cw9-noI1+leu1] ura4-D18? his3-D1? ade6? cpy1-CFP::hphMX sst4Δ::kanMX	Supplementary Fig. 3g
S. pombe	DY50485	ZJX3435		leu1-32::[P41nmt1-mECitrine-cw9-noI1+leu1] ura4-D18 his3-D1? ade6? cpy1-CFP::hphMX apl5Δ::hphMX	Supplementary Fig. 3h
S. pombe	DY50486	ZJX3437		leu1-32::[P41nmt1-mECitrine-cw9-noI1+leu1] ura4-D18 his3-D1? ade6? cpy1-CFP::hphMX apl6Δ::kanMX	Supplementary Fig. 3h
S. pombe	DY50487	ZJX3438		leu1-32::[P41nmt1-mECitrine-cw9-noI1+leu1] ura4-D18 his3-D1? ade6? cpy1-CFP::hphMX apm3Δ::kanMX	Supplementary Fig. 3h
S. pombe	DY50437	ZJX1109	h+	leu1-32 ura4-D18 his3-D1 ade6? vps24Δ::hphMX ars1::[P81nmt1-mECitrine-cw9-noI1+ura4]	Supplementary Fig. 4a
S. pombe	DY50438	ZJX1113		leu1-32 ura4-D18 his3-D1 ade6? vps24Δ::hphMX ars1::[P81nmt1-mECitrine-cw9-noI1-PY1PY2+ura4]	Supplementary Fig. 4a
S. pombe	DY50439	ZJX1114		leu1-32 ura4-D18 his3-D1 ade6? vps24Δ::hphMX ars1::[P81nmt1-mECitrine-cw9-noI1-PY1PY3+ura4]	Supplementary Fig. 4a
S. pombe	DY50440	ZJX1115		leu1-32 ura4-D18 his3-D1 ade6? vps24Δ::hphMX ars1::[P81nmt1-mECitrine-cw9-noI1-PY2PY3+ura4]	Supplementary Fig. 4a
S. pombe	DY50441	ZJX1116		leu1-32 ura4-D18 his3-D1 ade6? vps24Δ::hphMX ars1::[P81nmt1-mECitrine-cw9-noI1-PY1PY2PY3+ura4]	Supplementary Fig. 4a
S. pombe	DY50442	ZJX3333	h-	leu1-32::[P41nmt1-mTurquoise2-cw9-noI1+leu1] ura4-D18 his3-D1 ade6? vps24Δ::hphMX hse1-mCherry::natMX ars1::[P81nmt1-cw9t-mECitrine-S96G97+ura4]	Supplementary Fig. 4b
S. pombe	DY50443	ZJX1107		leu1-32 ura4-D18 his3-D1 ade6? vps24Δ::hphMX hse1-mCherry::natMX ars1::[P81nmt1-mECitrine-cw9-noI1-PY1PY2PY3+ura4]	Supplementary Fig. 4c
S. pombe	DY50444	ZJX1108	h-	leu1-32 ura4-D18 his3-D1 ade6? vps24Δ::hphMX hse1-mCherry::natMX ars1::[P81nmt1-cw9t-mECitrine-S96G97+ura4]	Supplementary Fig. 4c
S. pombe	DY50447	ZJX3173		leu1-32 ura4-D18 his3-D1 ade6? ars1::[P81nmt1-cw9t-mECitrine-S96G97+ura4] sec72-mCherry::kanMX	Supplementary Fig. 4d
S. pombe	DY50448	ZJX3153		leu1-32 ura4-D18 his3-D1? ade6? ars1::[P81nmt1-cw9t-mECitrine-S96G97+ura4] anp1-mCherry::ura4+	Supplementary Fig. 4d
S. pombe	DY50449	ZJX3175		leu1-32 ura4-D18 his3-D1 ade6? hse1-mCherry::natMX ars1::[P81nmt1-cw9t-mECitrine-S96G97+ura4]	Supplementary Fig. 4d
S. pombe	DY50450	ZJX3177		his3-D1::[Ptub1-cox4(1-33)-mCherry+kanMX] leu1-32::[P81nmt1-cw9t-mECitrine-S96G97+leu1]	Supplementary Fig. 4d
S. pombe	DY50451	ZJX3259	h-	leu1-32::[Padh1-ost4-mCherry+leu1] ura4-D18 his3-D1 ade6?::[Pnmt1-sar1-T34N+hphMX]	Supplementary Fig. 4e
S. pombe	DY50452	ZJX3260		leu1-32::[Padh1-ost4-mCherry+leu1] ura4-D18 his3-D1 ade6?::[Pnmt1-sar1-T34N+hphMX] ars1::[P81nmt1-cw9t-mECitrine-S96G97+ura4]	Supplementary Fig. 4e
S. pombe	DY50453	ZJX3380		leu1-32::[P41nmt1-mECitrine+leu1] ura4-D18 his3-D1 ade6? gga21Δ::hphMX	Supplementary Fig. 5a
S. pombe	DY50454	ZJX3381		leu1-32::[P41nmt1-mECitrine+leu1] ura4-D18 his3-D1 ade6? gga22Δ::hphMX	Supplementary Fig. 5a
S. pombe	DY50455	ZJX3382		leu1-32::[P41nmt1-cw9-noI1+leu1] ura4-D18 his3-D1 ade6? gga21Δ::hphMX	Supplementary Fig. 5a
S. pombe	DY50456	ZJX3383		leu1-32::[P41nmt1-cw9-noI1+leu1] ura4-D18 his3-D1 ade6? gga22Δ::hphMX	Supplementary Fig. 5a
S. pombe	DY50457	ZJX531	h+	leu1-32::[P41nmt1-mECitrine+leu1] ura4-D18 his3-D1 ade6?	Supplementary Figs. 5a, 5c
S. pombe	DY50458	ZJX629		leu1-32::[P41nmt1-mECitrine+leu1] ura4-D18 his3-D1 ade6? gga21Δ::hphMX gga22Δ::hphMX	Supplementary Figs. 5a, 5c
S. pombe	DY50459	ZJX1691		leu1-32::[P41nmt1-cw9-noI1+leu1] ura4-D18 his3-D1 ade6? gga21Δ::hphMX gga22Δ::hphMX	Supplementary Figs. 5a, 5c
S. pombe	DY50460	ZJX656		leu1-32::[P41nmt1-mECitrine-cw9-noI1+leu1] ura4-D18 his3-D1? ade6? cpy1-CFP::hphMX gga21Δ::hphMX gga22Δ::hphMX	Supplementary Fig. 5b
S. pombe	DY50461	ZJX1741		leu1-32 ura4-D18 his3-D1? ade6? gga21Δ::hphMX gga22Δ::hphMX ars1::[P41nmt1-mECitrine-cw9-noI1-PY2+ura4] cpy1-CFP::hphMX	Supplementary Fig. 5b
S. pombe	DY50462	ZJX3371		leu1-32 ura4-D18 his3-D1? ade6? gga21Δ::hphMX gga22Δ::hphMX ars1::[P41nmt1-mECitrine-cw9-noI1-PY1PY3+ura4] cpy1-CFP::hphMX	Supplementary Fig. 5b
S. pombe	DY50463	ZJX709	h-	leu1-32 ura4-D18 his3-D1 ade6? ars1::[P41nmt1-cw9-noI1-PY2+ura4]	Supplementary Fig. 5c
S. pombe	DY50464	ZJX947	h-	leu1-32 ura4-D18 his3-D1 ade6? ars1::[P41nmt1-cw9-noI1-PY1PY3+ura4]	Supplementary Fig. 5c
S. pombe	DY50465	ZJX1690		leu1-32 ura4-D18 his3-D1 ade6? ars1::[P41nmt1-cw9-noI1-PY2+ura4] gga21Δ::hphMX gga22Δ::hphMX	Supplementary Fig. 5c
S. pombe	DY50466	ZJX659		leu1-32 ura4-D18 his3-D1 ade6? ars1::[P41nmt1-cw9-noI1-PY1PY3+ura4] gga21Δ::hphMX gga22Δ::hphMX	Supplementary Fig. 5c
S. pombe	DY50467	ZJX3367		leu1-32::[P41nmt1-mECitrine-cw9-noI1+leu1] ura4-D18 his3-D1 ade6? gga21Δ::hphMX gga22Δ::hphMX sec72-mCherry::kanMX	Supplementary Fig. 5d
S. pombe	DY50468	ZJX3376		leu1-32 ura4-D18 his3-D1 ade6? gga21Δ::hphMX gga22Δ::hphMX ars1::[P41nmt1-mECitrine-cw9-noI1-PY2+ura4] sec72-mCherry::kanMX	Supplementary Fig. 5d
S. pombe	DY50469	ZJX3377		leu1-32 ura4-D18 his3-D1 ade6? gga21Δ::hphMX gga22Δ::hphMX ars1::[P41nmt1-mECitrine-cw9-noI1-PY1PY3+ura4] sec72-mCherry::kanMX	Supplementary Fig. 5d
S. pombe	DY50470	ZJX3379		leu1-32 ura4-D18 his3-D1 ade6? sec72-mCherry::kanMX ars1::[P81nmt1-mECitrine-cw9-noI1-PY1PY2PY3+ura4]	Supplementary Fig. 5e
S. pombe	DY50430	ZJX3433	h+	leu1-32 ura4-D18 his3-D1 ade6? ars1::[P41nmt1-cw9t-cDNA-K59RK65R+ura4]	Supplementary Fig. 5f
S. pombe	DY50431	ZJX3431		leu1-32 ura4-D18 his3-D1 ade6? ars1::[P41nmt1-cw9t-cDNA-9R+ura4]	Supplementary Fig. 5f
S. pombe	DY50432	ZJX3412	h+	leu1-32 ura4-D18 his3-D1 ade6? ars1::[P41nmt1-cw9t-cDNA-11R+ura4]	Supplementary Fig. 5f
S. pombe	DY50433	ZJX3444	h-	leu1-32::[P41nmt1-cw9-noI1+leu1] ura4-D18 his3-D1 ade6? ars1::[P41nmt1-cw9t-cDNA-K59RK65R+ura4]	Supplementary Fig. 5f
S. pombe	DY50434	ZJX3452	h-	leu1-32::[P41nmt1-cw9-noI1+leu1] ura4-D18 his3-D1 ade6? ars1::[P41nmt1-cw9t-cDNA-9R+ura4]	Supplementary Fig. 5f
S. pombe	DY50435	ZJX3413	h-	leu1-32::[P41nmt1-cw9-noI1+leu1] ura4-D18 his3-D1 ade6? ars1::[P41nmt1-cw9t-cDNA-11R+ura4]	Supplementary Fig. 5f
S. pombe	DY50471	DTYS648	h-	leu1-32::[P41nmt1-GFP-wtf5+leu1] ura4-D18 his3-D1 ade6?	Supplementary Fig. 6a
S. pombe	DY50472	DTYS682	h-	leu1-32::[P41nmt1-GFP-wtf7+leu1] ura4-D18 his3-D1 ade6?	Supplementary Fig. 6a
S. pombe	DY50473	DTYS765	h-	leu1-32::[P41nmt1-GFP-wtf11+leu1] ura4-D18 his3-D1 ade6?	Supplementary Fig. 6a
S. pombe	DY50474	DTYS658	h-	leu1-32::[P41nmt1-GFP-wtf14+leu1] ura4-D18 his3-D1 ade6?	Supplementary Fig. 6a
S. pombe	DY50475	DTYS684	h-	leu1-32::[P41nmt1-GFP-wtf15+leu1] ura4-D18 his3-D1 ade6?	Supplementary Fig. 6a
S. pombe	DY50476	DTYS664	h-	leu1-32::[P41nmt1-GFP-wtf20+leu1] ura4-D18 his3-D1 ade6?	Supplementary Fig. 6a
S. pombe	DY50477	DTYS1042	h-	leu1-32::[P41nmt1-GFP-wtf5-wtf5(73-171)::wtf10(73-160)+leu1] ura4-D18 his3-D1 ade6?	Supplementary Fig. 6c
S. pombe	DY50478	DTYS1044	h-	leu1-32::[P41nmt1-GFP-wtf10-wtf10(73-160)::wtf5(73-171)+leu1] ura4-D18 his3-D1 ade6?	Supplementary Fig. 6c
S. pombe	DY50479	DTYS1034	h-	leu1-32::[P41nmt1-GFP-wtf5-wtf5(73-142)::wtf10(73-142)+leu1] ura4-D18 his3-D1 ade6?	Supplementary Fig. 6c
S. pombe	DY50480	DTYS1036	h-	leu1-32::[P41nmt1-GFP-wtf10-wtf10(73-142)::wtf5(73-142)+leu1] ura4-D18 his3-D1 ade6?	Supplementary Fig. 6c
S. pombe	DY50481	DTYS1121	h-	leu1-32::[P41nmt1-GFP-wtf5-I76K+leu1] ura4-D18 his3-D1 ade6?	Supplementary Fig. 6d
S. pombe	DY50482	DTYS1123	h-	leu1-32::[P41nmt1-GFP-wtf5-E91A+leu1] ura4-D18 his3-D1 ade6?	Supplementary Fig. 6d
S. pombe	DY50483	ZJX637	h+	leu1-32 ura4-D18 his3-D1 ade6?	Throughout
S. pombe	DY50484	ZJX638	h-	leu1-32 ura4-D18 his3-D1 ade6?	Throughout
