## Supplementary Table 3 for "Ubiquitination-mediated Golgi-to-endosome sorting determines the toxin-antidote duality of *wtf* meiotic drivers"

### Sheet: Sheet1
Supplementary Table 3. Plasmids Used in This Study, Related to Methods.
Name	Alias	Descriptive name	Description	Use
pDB5392	pZJX962	pDUAL-cw9-BLC-conserved up-noI1	pDUAL plasmid expressing Cw9a from Pcw9a promoter	Figs. 1b, 3d
pDB4779	pZJX71	pDUAL-cw9-Te	pDUAL plasmid expressing Cw9t from Pcw9t promoter (Hu et al., 2017)	Fig. 1b and Supplementary Fig. 3b
pDB5393	pZJX755	pDUAL-P41nmt1-cw9t	pDUAL plasmid expressing Cw9t from P41nmt1 promoter	Figs. 1c, 1d, 1e, 4e and Supplementary Fig. 3e
pDB5394	pZJX751	pDUAL-P81nmt1-cw9t	pDUAL plasmid expressing Cw9t from P81nmt1 promoter	Figs. 1c, 3e and Supplementary Figs. 1d, 3e
pDB5395	pZJX761	pDUAL-Pnmt1-cw9-noI1	pDUAL plasmid expressing Cw9t from Pnmt1 promoter	Fig. 1e and Supplementary Fig. 1d
pDB5396	pZJX757	pDUAL-P41nmt1-cw9-noI1	pDUAL plasmid expressing Cw9a from P41nmt1 promoter	Figs. 1e, 4e, 4f and Supplementary Figs. 1d, 3e, 5a, 5c, 5f
pDB5397	pZJX753	pDUAL-P81nmt1-cw9-noI1	pDUAL plasmid expressing Cw9a from P81nmt1 promoter	Fig. 1e and Supplementary Figs. 1d, 3e
pDB5398	pZJX350	pDUAL-P41nmt1-mCherry-GBP	pDUAL plasmid expressing mCherry-GBP from P41nmt1 promoter	Fig. 2b
pDB5399	pZJX351	pDUAL-P41nmt1-mCherry-cw9-1-52-GBP	pDUAL plasmid expressing mCherry-Cw9a(1-52)-GBP from P41nmt1 promoter	Fig. 2b
pDB5400	pZJX356	pDUAL-P41nmt1-mCherry-cw9-1-52	pDUAL plasmid expressing mCherry-Cw9a(1-52) from P41nmt1 promoter	Fig. 2b
pDB5401	pZJX347	pDUAL-P81nmt1-GFP-cw9t-cDNA	pDUAL plasmid expressing GFP-Cw9t from P81nmt1 promoter	Figs. 2b, 2e, 2f
pDB5402	pZJX282	pDUAL-P41nmt1-GFP-cw9-1-52-mCherry nanobody	pDUAL plasmid expressing GFP-Cw9a(1-52)-mCherry nanobody from P41nmt1 promoter	Fig. 2c
pDB5526	pZJX281	pDUAL-P41nmt1-GFP-mCherry nanobody	pDUAL plasmid expressing GFP-mCherry nanobody from P41nmt1 promoter	Fig. 2c
pDB5403	pZJX1084	pETDuet-his-GST-cw9-1-52	pETDuet plasmid expressing His6-GST-Cw9a(1-52) from T7/lac promoter	Fig. 2d
pDB5404	pZJX495	pDUAL-P41nmt1-3×FLAG-pub1	pDUAL plasmid expressing 3×FLAG-Pub1 from P41nmt1 promoter	Fig. 2d and Supplementary Fig. 1h
pDB5405	pZJX496	pDUAL-P41nmt1-3×FLAG-pub2	pDUAL plasmid expressing 3×FLAG-Pub2 from P41nmt1 promoter	Fig. 2d and Supplementary Fig. 1h
pDB5406	pZJX897	pETDuet-his-GST	pETDuet plasmid expressing His6-GST from T7/lac promoter	Figs. 2d, 3b
pDB5407	pZJX497	pDUAL-P41nmt1-3×FLAG-pub3	pDUAL plasmid expressing 3×FLAG-Pub3 from P41nmt1 promoter	Fig. 2d and Supplementary Figs. 1h, 2a
pDB5408	pZJX426	pDUAL-P41nmt1-mCherry-GBP-pub1-C735S	pDUAL plasmid expressing mCherry-GBP-Pub1(C735S) from P41nmt1 promoter	Fig. 2e
pDB5409	pZJX423	pDUAL-P41nmt1-mCherry-pub1	pDUAL plasmid expressing mCherry-Pub1 from P41nmt1 promoter	Fig. 2e
pDB5410	pZJX403	pDUAL-P41nmt1-mCherry-GBP-pub1	pDUAL plasmid expressing mCherry-GBP-Pub1 from P41nmt1 promoter	Figs. 2e, 2f
pDB5411	pZJX404	pDUAL-P41nmt1-mCherry-GBP-pub2	pDUAL plasmid expressing mCherry-GBP-Pub2 from P41nmt1 promoter	Fig. 2f
pDB5412	pZJX405	pDUAL-P41nmt1-mCherry-GBP-pub3	pDUAL plasmid expressing mCherry-GBP-Pub3 from P41nmt1 promoter	Fig. 2f
pDB5413	pZJX889	pETDuet-his-GST-cw9-1-23	pETDuet plasmid expressing His6-GST-Cw9a(1-23) from T7/lac promoter	Fig. 3b
pDB5414	pZJX890	pETDuet-his-GST-cw9-24-52	pETDuet plasmid expressing His6-GST-Cw9a(24-52) from T7/lac promoter	Fig. 3b
pDB5415	pZJX485	pETDuet-his-GST-cw9-1-104	pETDuet plasmid expressing His6-GST-Cw9a(1-104) from T7/lac promoter	Fig. 3b and Supplementary Fig. 2a
pDB5416	pZJX486	pETDuet-his-GST-cw9-1-104-PY1PY2PY3	pETDuet plasmid expressing His6-GST-Cw9a(1-104)-3PY* from T7/lac promoter	Fig. 3b and Supplementary Fig. 2a
pDB5417	pZJX547	pETDuet-his-GST-cw9-1-104-PY1PY2	pETDuet plasmid expressing His6-GST-Cw9a(1-104)-PY1*PY2* from T7/lac promoter	Fig. 3b and Supplementary Fig. 2a
pDB5418	pZJX548	pETDuet-his-GST-cw9-53-104	pETDuet plasmid expressing His6-GST-Cw9a(53-104) from T7/lac promoter	Fig. 3b and Supplementary Fig. 2a
pDB5419	pZJX619	pETDuet-his-GST-cw9-1-104-PY1PY3	pETDuet plasmid expressing His6-GST-Cw9a(1-104)-PY1*PY3* from T7/lac promoter	Fig. 3b and Supplementary Fig. 2a
pDB5420	pZJX620	pETDuet-his-GST-cw9-1-104-PY2PY3	pETDuet plasmid expressing His6-GST-Cw9a(1-104)-PY2*PY3* from T7/lac promoter	Fig. 3b and Supplementary Fig. 2a
pDB5421	pZJX855	pETDuet-his-GST-cw9-1-104-PY1	pETDuet plasmid expressing His6-GST-Cw9a(1-104)-PY1* from T7/lac promoter	Fig. 3b and Supplementary Fig. 2a
pDB5422	pZJX856	pETDuet-his-GST-cw9-1-104-PY2	pETDuet plasmid expressing His6-GST-Cw9a(1-104)-PY2* from T7/lac promoter	Fig. 3b and Supplementary Fig. 2a
pDB5423	pZJX857	pETDuet-his-GST-cw9-1-104-PY3	pETDuet plasmid expressing His6-GST-Cw9a(1-104)-PY3* from T7/lac promoter	Fig. 3b and Supplementary Fig. 2a
pDB5424	pZJX886	pET15b-HA-pub1(174-767)	pET15b plasmid expressing HA-Pub1-ΔC2 from T7/lac promoter	Figs. 3b, 4a, 4b, 4h
pDB5425	pZJX817	pDUAL-P81nmt1-mECitrine-cw9-noI1-PY1	pDUAL plasmid expressing mECitrine-Cw9a-PY1* from P81nmt1 promoter	Figs. 3c, 5e
pDB5426	pZJX818	pDUAL-P81nmt1-mECitrine-cw9-noI1-PY2	pDUAL plasmid expressing mECitrine-Cw9a-PY2* from P81nmt1 promoter	Figs. 3c, 5e
pDB5427	pZJX819	pDUAL-P81nmt1-mECitrine-cw9-noI1-PY3	pDUAL plasmid expressing mECitrine-Cw9a-PY3* from P81nmt1 promoter	Figs. 3c, 5e
pDB5428	pZJX784	pDUAL-P81nmt1-mECitrine-cw9-noI1	pDUAL plasmid expressing mECitrine-Cw9a from P81nmt1 promoter	Figs. 3c, 4c, 5e and Supplementary Figs. 2b, 4a
pDB5429	pZJX792	pDUAL-P81nmt1-mECitrine-cw9-noI1-PY1PY2	pDUAL plasmid expressing mECitrine-Cw9a-PY1*PY2* from P81nmt1 promoter	Figs. 3c, 5e and Supplementary Fig. 4a
pDB5430	pZJX820	pDUAL-P81nmt1-mECitrine-cw9-noI1-PY1PY3	pDUAL plasmid expressing mECitrine-Cw9a-PY1*PY3* from P81nmt1 promoter	Figs. 3c, 5e and Supplementary Fig. 4a
pDB5431	pZJX821	pDUAL-P81nmt1-mECitrine-cw9-noI1-PY2PY3	pDUAL plasmid expressing mECitrine-Cw9a-PY2*PY3* from P81nmt1 promoter	Figs. 3c, 5e and Supplementary Fig. 4a
pDB5432	pZJX793	pDUAL-P81nmt1-mECitrine-cw9-noI1-PY1PY2PY3	pDUAL plasmid expressing mECitrine-Cw9a-3PY* from P81nmt1 promoter	Figs. 3c, 5e and Supplementary Figs. 4a, 4c, 5e
pDB5433	pZJX249	pDUAL-cw9-BLC-conserved up-noI1-PY1PY2PY3	pDUAL plasmid expressing Cw9a-3PY* from Pcw9a promoter	Fig. 3d
pDB5434	pZJX990	pDUAL-P41nmt1-MPSTPPPPYSRGT-cw9t	pDUAL plasmid expressing MPSTPPPPYSRGT-Cw9t from P41nmt1 promoter	Fig. 3e
pDB5435	pZJX991	pDUAL-P41nmt1-MPSTPPPPASRGT-cw9t	pDUAL plasmid expressing MPSTPPPPASRGT-Cw9t from P41nmt1 promoter	Fig. 3e
pDB5436	pZJX1026	pETDuet-his-8×MYC(K to R)-cw9-1-104	pETDuet plasmid expressing His6-8×MYC*-Cw9a(1-104) from T7/lac promoter	Figs. 4a, 4b
pDB3920		pET15b-Uba1	pET15b plasmid expressing His6-Uba1 from T7/lac promoter (Wei et al., 2017)	Figs. 4a, 4b, 4h
pDB3921		pET15b-Ubc4	pET15b plasmid expressing His6-Ubc4 from T7/lac promoter (Wei et al., 2017)	Figs. 4a, 4b, 4h
pDB3918		pET15b-HA-Ubiquitin	pET15b plasmid expressing His6-HA-Ubiquitin from T7/lac promoter (Wei et al., 2017)	Figs. 4a, 4b, 4h
pDB5437	pZJX1027	pETDuet-his-8×MYC(K to R)-cw9-1-104-PY1	pETDuet plasmid expressing His6-8×MYC*-Cw9a(1-104)-PY1* from T7/lac promoter	Fig. 4b
pDB5438	pZJX1028	pETDuet-his-8×MYC(K to R)-cw9-1-104-PY2	pETDuet plasmid expressing His6-8×MYC*-Cw9a(1-104)-PY2* from T7/lac promoter	Fig. 4b
pDB5439	pZJX1029	pETDuet-his-8×MYC(K to R)-cw9-1-104-PY3	pETDuet plasmid expressing His6-8×MYC*-Cw9a(1-104)-PY3* from T7/lac promoter	Fig. 4b
pDB5440	pZJX1030	pETDuet-his-8×MYC(K to R)-cw9-1-104-PY1PY2	pETDuet plasmid expressing His6-8×MYC*-Cw9a(1-104)-PY1*PY2* from T7/lac promoter	Fig. 4b
pDB5441	pZJX1031	pETDuet-his-8×MYC(K to R)-cw9-1-104-PY1PY3	pETDuet plasmid expressing His6-8×MYC*-Cw9a(1-104)-PY1*PY3* from T7/lac promoter	Fig. 4b
pDB5442	pZJX1032	pETDuet-his-8×MYC(K to R)-cw9-1-104-PY2PY3	pETDuet plasmid expressing His6-8×MYC*-Cw9a(1-104)-PY2*PY3* from T7/lac promoter	Fig. 4b
pDB5443	pZJX1033	pETDuet-his-8×MYC(K to R)-cw9-1-104-PY1PY2PY3	pETDuet plasmid expressing His6-8×MYC*-Cw9a(1-104)-3PY* from T7/lac promoter	Fig. 4b
pDB5444	pZJX846	pDUAL-PtetO7-mCherry-GBP-UL36	pDUAL plasmid expressing mCherry-GBP-UL36 from PtetO7 promoter; contains residues 561-591 of ScUbp7 (linker) and residues 15-260 of HSV1 UL36	Fig. 4c
pDB5445	pZJX847	pDUAL-PtetO7-mCherry-GBP-UL36C40S	pDUAL plasmid expressing mCherry-GBP-UL36C40S from PtetO7 promoter; contains residues 561-591 of ScUbp7 (linker) and residues 15-260 of HSV1 UL36 with mutation of C40S	Fig. 4c
pDB3532		pDM291-tetR-tup11Δ70	pDM291 plasmid expressing TetR-Tup11Δ70 from pCMV promoter (Zilio et al. 2012)	Fig. 4c and Supplementary Figs. 1a, 1b, 1c
pDB5446	pZJX865	pDUAL-P41nmt1-cw9-cDNA-16K to R	pDUAL plasmid expressing Cw9a(16R) from P41nmt1 promoter	Fig. 4e
pDB5447	pZJX880	pDUAL-P41nmt1-cw9-noI1-1-52-K to R	pDUAL plasmid expressing Cw9a(5R) from P41nmt1 promoter	Fig. 4f
pDB5448	pZJX904	pDUAL-P41nmt1-cw9-noI1-K59RK65R	pDUAL plasmid expressing Cw9a(2R) from P41nmt1 promoter	Fig. 4f
pDB5449	pZJX881	pDUAL-P41nmt1-cw9-noI1-1-104-K to R	pDUAL plasmid expressing Cw9a(7R) from P41nmt1 promoter	Figs. 4f, 4g
pDB5450	pZJX1050	pDUAL-P41nmt1-cw9-noI1-1-104-K to R (K4)	pDUAL plasmid expressing Cw9a(7R)-R4K from P41nmt1 promoter	Fig. 4g
pDB5451	pZJX1051	pDUAL-P41nmt1-cw9-noI1-1-104-K to R (K18)	pDUAL plasmid expressing Cw9a(7R)-R18K from P41nmt1 promoter	Fig. 4g
pDB5452	pZJX1052	pDUAL-P41nmt1-cw9-noI1-1-104-K to R (K51)	pDUAL plasmid expressing Cw9a(7R)-R51K from P41nmt1 promoter	Fig. 4g
pDB5453	pZJX950	pDUAL-P41nmt1-cw9-noI1-1-104-K to R (K2)	pDUAL plasmid expressing Cw9a(7R)-R2K from P41nmt1 promoter	Fig. 4g
pDB5454	pZJX951	pDUAL-P41nmt1-cw9-noI1-1-104-K to R (K59)	pDUAL plasmid expressing Cw9a(7R)-R59K from P41nmt1 promoter	Fig. 4g
pDB5455	pZJX952	pDUAL-P41nmt1-cw9-noI1-1-104-K to R (K65)	pDUAL plasmid expressing Cw9a(7R)-R65K from P41nmt1 promoter	Fig. 4g
pDB5456	pZJX982	pDUAL-P41nmt1-cw9-noI1-1-104-K to R (K27)	pDUAL plasmid expressing Cw9a(7R)-R27K from P41nmt1 promoter	Fig. 4g
pDB5457	pZJX885	pETDuet-his-GST-cw9-1-104-3xFLAG	pETDuet plasmid expressing His6-GST-Cw9a(1-104)-3×FLAG from T7/lac promoter	Fig. 4h
pDB5458	pZJX911	pET15b-HA-pub3(201-786)	pET15b plasmid expressing HA-Pub3-ΔC2 from T7/lac promoter	Fig. 4h
pDB5459	pZJX739	pDUAL-P41nmt1-mECitrine-cw9-noI1	pDUAL plasmid expressing mECitrine-Cw9a from P41nmt1 promoter	Figs. 5a, 5b, 5f, 5g, 5i and Supplementary Figs. 1h, 3e, 3g, 3h, 5b, 5d
pDB5460	pZJX794	pDUAL-P81nmt1-cw9t-mECitrine-S96G97	pDUAL plasmid expressing Cw9t-mECitrineinternal from P81nmt1 promoter	Figs. 5a, 5c, 5j, 5k and Supplementary Figs. 3e, 3f, 4a, 4b, 4c, 4d, 4e
pDB5461	pZJX718	pDUAL-P41nmt1-mCherry-cw9-noI1	pDUAL plasmid expressing mCherry-Cw9a from P41nmt1 promoter	Figs. 5c, 5d
pDB5462	pZJX743	pDUAL-P41nmt1-cw9t-mECitrine-S96G97	pDUAL plasmid expressing Cw9t-mECitrineinternal from P41nmt1 promoter	Fig. 5d and Supplementary Fig. 3e
pDB5463	pZJX1098	pUra4-P41nmt1-SPAC15A10.06-mCherry-ADH1 terminator-natMX	pSIV plasmid expressing SPAC15A10.06-mCherry from P41nmt1 promoter	Fig. 5g
pDB5464	pZJX1042	pDUAL-P41nmt1-8XMYC(K to R)-cw9-noI1	pDUAL plasmid expressing 8XMYC*-Cw9a from P41nmt1 promoter	Fig. 5h
pDB5465	pZJX1046	pDUAL-P41nmt1-8XMYC(K to R)-cw9-noI1-PY1PY2	pDUAL plasmid expressing 8XMYC*-Cw9a-PY1*PY2* from P41nmt1 promoter	Fig. 5h
pDB5466	pZJX1047	pDUAL-P41nmt1-8XMYC(K to R)-cw9-noI1-PY1PY3	pDUAL plasmid expressing 8XMYC*-Cw9a-PY1*PY3* from P41nmt1 promoter	Fig. 5h
pDB5467	pZJX1048	pDUAL-P41nmt1-8XMYC(K to R)-cw9-noI1-PY2PY3	pDUAL plasmid expressing 8XMYC*-Cw9a-PY2*PY3* from P41nmt1 promoter	Fig. 5h
pDB5468	pZJX1049	pDUAL-P41nmt1-8XMYC(K to R)-cw9-noI1-PY1PY2PY3	pDUAL plasmid expressing 8XMYC*-Cw9a-3PY* from P41nmt1 promoter	Fig. 5h
pDB5469	pZJX512	pDUAL-P41nmt1	pDUAL plasmid with P41nmt1 promoter	Fig. 5h and Supplementary Fig. 1h
pDB3428		pDUAL-Pnmt1-HBT-Ub	pDUAL plasmid expressing HBT-Ub from Pnmt1 promoter (Liu et al. 2015)	Fig. 5h
pDB5470	pZJX1149	pDUAL-P41nmt1-mTurquoise2-cw9-noI1	pDUAL plasmid expressing mTurquoise2-Cw9a from P41nmt1 promoter	Fig. 5j and Supplementary Fig. 4b
pDB5471	DTYV132	pDUAL-P41nmt1-GFP-wtf4	pDUAL plasmid expressing GFP-Wtf4 from P41nmt1 promoter	Fig. 6a
pDB5472	DTYV135	pDUAL-P41nmt1-GFP-wtf10	pDUAL plasmid expressing GFP-Wtf10 from P41nmt1 promoter	Fig. 6a
pDB5473	DTYV139	pDUAL-P41nmt1-GFP-wtf16	pDUAL plasmid expressing GFP-Wtf16 from P41nmt1 promoter	Fig. 6a
pDB5474	DTYV140	pDUAL-P41nmt1-GFP-wtf25	pDUAL plasmid expressing GFP-Wtf25 from P41nmt1 promoter	Fig. 6a
pDB5475	pZJX467	pDUAL-P41nmt1-GFP-wtf13	pDUAL plasmid expressing GFP-Wtf13 from P41nmt1 promoter	Fig. 6a
pDB5476	pZJX468	pDUAL-P41nmt1-GFP-wtf19	pDUAL plasmid expressing GFP-Wtf19 from P41nmt1 promoter	Fig. 6a
pDB5477	pZJX469	pDUAL-P41nmt1-GFP-wtf23	pDUAL plasmid expressing GFP-Wtf23 from P41nmt1 promoter	Fig. 6a
pDB5478	pZJX553	pDUAL-P41nmt1-GFP-wtf9	pDUAL plasmid expressing GFP-Wtf9 from P41nmt1 promoter	Fig. 6a
pDB5479	pZJX555	pDUAL-P41nmt1-GFP-wtf18	pDUAL plasmid expressing GFP-Wtf18 from P41nmt1 promoter	Fig. 6a
pDB5480	pZJX557	pDUAL-P41nmt1-GFP-wtf21	pDUAL plasmid expressing GFP-Wtf21 from P41nmt1 promoter	Fig. 6a
pDB5481	pZJX432	pDUAL-P41nmt1-mCherry-GBP-linker-UL36	pDUAL plasmid expressing mCherry-GBP-linker-UL36 from P41nmt1 promoter	Figs. 6a, 6b and Supplementary Figs. 6a, 6c, 6d
pDB5482	pZJX433	pDUAL-P41nmt1-mCherry-GBP-linker-UL36C40S	pDUAL plasmid expressing mCherry-GBP-linker-UL36C40S from P41nmt1 promoter	Fig. 6a and Supplementary Fig. 6a
pDB5483	DTYV488	pDUAL-P41nmt1-GFP-octo_wtf14	pDUAL plasmid expressing GFP-octo_Wtf14 from P41nmt1 promoter	Fig. 6b
pDB5484	DTYV489	pDUAL-P41nmt1-GFP-octo_wtf21	pDUAL plasmid expressing GFP-octo_Wtf21 from P41nmt1 promoter	Fig. 6b
pDB5485	DTYV490	pDUAL-P41nmt1-GFP-octo_wtf46	pDUAL plasmid expressing GFP-octo_Wtf46 from P41nmt1 promoter	Fig. 6b
pDB5486	DTYV491	pDUAL-P41nmt1-GFP-octo_wtf25	pDUAL plasmid expressing GFP-octo_Wtf25 from P41nmt1 promoter	Fig. 6b
pDB5487	pZJX134	pDUAL-PtetO7	pDUAL plasmid with PtetO7 promoter	Supplementary Figs. 1a, 1b, 1c
pDB5488	pZJX157	pDUAL-PtetO7-cw9t-cDNA	pDUAL plasmid expressing Cw9t from PtetO7 promoter	Supplementary Figs. 1a, 1b, 1c
pDB5489	pZJX603	pRS305-pGAL1-cw9-cDNA	pRS305 plasmid expressing Cw9a from pGAL1 promoter	Supplementary Fig. 1e
pDB5490	pZJX170	pRS305-pGAL1-cw9t-cDNA	pRS305 plasmid expressing Cw9t from pGAL1 promoter	Supplementary Figs. 1e, 2c
pDB4334		pRS305 vector		Supplementary Figs. 1e, 2c
pDB5491	pZJX169	pNH605_pTETO7-cw9t-cDNA	pNH605 plasmid expressing Cw9t from pTETO7 promoter	Supplementary Fig. 1f
pDB5492	pZJX246	pNH605-pCYC1-cw9-cDNA	pNH605 plasmid expressing Cw9a from pCYC1 promoter	Supplementary Fig. 1f
pDB5493	pZJX251	pNH605-pTEF1-cw9-cDNA	pNH605 plasmid expressing Cw9a from pTEF1 promoter	Supplementary Fig. 1f
pDB5494	pZJX253	pNH605-pURA3-cw9-cDNA	pNH605 plasmid expressing Cw9a from pURA3 promoter	Supplementary Fig. 1f
pDB5317		pWP412_NH607_pADH1-rtTA-Msn2	pNH607 plasmid expressing rtTA-Msn2 from pADH1 promoter	Supplementary Fig. 1f
pDB3736		pWPa55_pNH605_pCyc1_AD	pNH605 plasmid expressing AD from pCYC1 promoter	Supplementary Fig. 1f
pDB5495	pZJX599	pRS305-pGAL1-cw9-PY1PY2PY3-cDNA	pRS305 plasmid expressing Cw9a-3PY* from pGAL1 promoter	Supplementary Fig. 2c
pDB5496	pZJX863	pDUAL-P81nmt1-lower expression-cw9t	pDUAL plasmid expressing Cw9t from low expression promoter	Supplementary Fig. 2d
pDB5497	pZJX864	pDUAL-P81nmt1-lower expression-cw9t-PY3	pDUAL plasmid expressing Cw9t-PY3* from low expression promoter	Supplementary Fig. 2d
pDB5498	pZJX112	pDUAL-GFP-cw9t	pDUAL plasmid expressing GFP-Cw9t from Pcw9t promoter	Supplementary Fig. 3a
pDB5499	pZJX519	pDUAL-cw9t-GFP	pDUAL plasmid expressing Cw9t-GFP from Pcw9t promoter	Supplementary Fig. 3a
pDB5500	pZJX166	pDUAL-cw9t-GFP-S96G97	pDUAL plasmid expressing Cw9t-GFPinternal from Pcw9t promoter	Supplementary Figs. 3a, 3d
pDB5501	pZJX733	pDUAL-GFP-cw9-BLC-conserved up-noI1	pDUAL plasmid expressing GFP-Cw9a from Pcw9a promoter	Supplementary Figs. 3b, 3c
pDB5525	pZJX1120	pDUAL-P41nmt1-mCherry-cw9-noI1-PY1PY2PY3	pDUAL plasmid expressing mCherry-Cw9a-3PY* from P41nmt1 promoter	Supplementary Fig. 3f
pDB5502	pZJX1119	pAde6-Pnmt1-sar1-T34N-ADH1 terminator-hphMX	pSIV plasmid expressing Sar1-T34N from Pnmt1 promoter	Supplementary Fig. 4e
pDB5503	pZJX782	pDUAL-P41nmt1-mECitrine	pDUAL plasmid expressing mECitrine from P41nmt1 promoter	Supplementary Figs. 5a, 5c
pDB5504	pZJX774	pDUAL-P41nmt1-mECitrine-cw9-noI1-PY2	pDUAL plasmid expressing mECitrine-Cw9a-PY2* from P41nmt1 promoter	Supplementary Figs. 5b, 5d
pDB5505	pZJX777	pDUAL-P41nmt1-mECitrine-cw9-noI1-PY1PY3	pDUAL plasmid expressing mECitrine-Cw9a-PY1*PY3* from P41nmt1 promoter	Supplementary Figs. 5b, 5d
pDB5506	pZJX766	pDUAL-P41nmt1-cw9-noI1-PY2	pDUAL plasmid expressing Cw9a-PY2 from P41nmt1 promoter	Supplementary Fig. 5c
pDB5507	pZJX769	pDUAL-P41nmt1-cw9-noI1-PY1PY3	pDUAL plasmid expressing Cw9a-PY1PY3 from P41nmt1 promoter	Supplementary Fig. 5c
pDB5522	pZJX1171	pDUAL-P41nmt1-cw9t-cDNA-K59RK65R	pDUAL plasmid expressing Cw9t-K59RK65R from P41nmt1 promoter	Supplementary Fig. 5f
pDB5523	pZJX1170	pDUAL-P41nmt1-cw9t-cDNA-9R	pDUAL plasmid expressing Cw9t-9R from P41nmt1 promoter	Supplementary Fig. 5f
pDB5524	pZJX1162	pDUAL-P41nmt1-cw9t-cDNA-11R	pDUAL plasmid expressing Cw9t-11R from P41nmt1 promoter	Supplementary Fig. 5f
pDB5508	DTYV133	pDUAL-P41nmt1-GFP-wtf5	pDUAL plasmid expressing GFP-Wtf5 from P41nmt1 promoter	Supplementary Fig. 6a
pDB5509	DTYV134	pDUAL-P41nmt1-GFP-wtf7	pDUAL plasmid expressing GFP-Wtf7 from P41nmt1 promoter	Supplementary Fig. 6a
pDB5510	DTYV137	pDUAL-P41nmt1-GFP-wtf14	pDUAL plasmid expressing GFP-Wtf14 from P41nmt1 promoter	Supplementary Fig. 6a
pDB5511	DTYV138	pDUAL-P41nmt1-GFP-wtf15	pDUAL plasmid expressing GFP-Wtf15 from P41nmt1 promoter	Supplementary Fig. 6a
pDB5512	pZJX554	pDUAL-P41nmt1-GFP-wtf11	pDUAL plasmid expressing GFP-Wtf11 from P41nmt1 promoter	Supplementary Fig. 6a
pDB5513	pZJX556	pDUAL-P41nmt1-GFP-wtf20	pDUAL plasmid expressing GFP-Wtf20 from P41nmt1 promoter	Supplementary Fig. 6a
pDB5514	DTYV163	pDUAL-P41nmt1-GFP-wtf5-wtf5(73-171)::wtf10(73-160)	pDUAL plasmid expressing GFP-Wtf5-Wtf5(73-171)::Wtf10(73-160) from P41nmt1 promoter	Supplementary Fig. 6c
pDB5515	DTYV164	pDUAL-P41nmt1-GFP-wtf10-wtf10(73-160)::wtf5(73-171)	pDUAL plasmid expressing GFP-Wtf10-Wtf10(73-160)::Wtf5(73-171) from P41nmt1 promoter	Supplementary Fig. 6c
pDB5516	DTYV165	pDUAL-P41nmt1-GFP-wtf5-wtf5(73-142)::wtf10(73-142)	pDUAL plasmid expressing GFP-Wtf5-Wtf5(73-142)::Wtf10(73-142) from P41nmt1 promoter	Supplementary Fig. 6c
pDB5517	DTYV166	pDUAL-P41nmt1-GFP-wtf10-wtf10(73-142)::wtf5(73-142)	pDUAL plasmid expressing GFP-Wtf10-Wtf10(73-142)::Wtf5(73-142) from P41nmt1 promoter	Supplementary Fig. 6c
pDB5518	DTYV177	pDUAL-P41nmt1-GFP-wtf5-I76K	pDUAL plasmid expressing GFP-Wtf5-I76K from P41nmt1 promoter	Supplementary Fig. 6d
pDB5519	DTYV178	pDUAL-P41nmt1-GFP-wtf5-E91A	pDUAL plasmid expressing GFP-Wtf5-E91A from P41nmt1 promoter	Supplementary Fig. 6d
